# *Ms4a4a* loss reprograms amyloid-associated microglia and limits dense-core plaque-associated tau spreading

**DOI:** 10.64898/2026.07.22.740167

**Authors:** Emma P. Danhash, Shao-Yu Fang, Jacob A. Marsh, Ricardo D’Oliveira Albanus, Anthony C. Verbeck, Guangming Huang, Shih-Feng You, Erin E. Franklin, Richard Perrin, Wade K. Self, David M. Holtzman, Celeste M. Karch

**Author notes:** Corresponding Author: Celeste M. Karch, Department of Psychiatry, Washington University in St Louis, 660 South Euclid Ave., MSC 8134-0096-06, St. Louis, MO 63110-1010.

## Abstract

**INTRODUCTION:** Microglia regulate amyloid plaque-associated microenvironments that contribute to downstream tau pathology in Alzheimer’s disease (AD). Variants within the *MS4A* locus are strongly associated with AD risk and resilience and are linked to microglial biology; however, the functional role of *MS4A4A* in plaque-associated tau pathology remains poorly understood.

**METHODS:** Single-nucleus RNA sequencing (snRNA-seq) was performed on hippocampi from non-transgenic, *Ms4a4a* knockout (4A-KO), 5xFAD, and 5xFAD 4A-KO mice at 6 months of age. To assess plaque-associated tau pathology, AD-derived tau aggregates were injected into the hippocampus of 5xFAD and 5xFAD 4A-KO mice at 6 months, and histological analyses were performed 3 months later.

**RESULTS:** Amyloid pathology was the dominant driver of microglial state transitions, while *Ms4a4a* loss selectively remodeled activated microglial transcriptional programs enriched for interferon, lysosomal, autophagic, and proteostatic pathways. Activated microglia from 5xFAD 4A-KO mice exhibited altered expression of genes linked to immune signaling and protein handling. Following AD-tau inoculation, *Ms4a4a* loss did not significantly alter overall phospho-tau burden but selectively reduced dense-core plaque-associated neuritic plaque tau (NP-tau), particularly in the contralateral hemisphere. This phenotype was strongest surrounding X-34-positive fibrillar plaques and occurred without major changes in plaque-associated microgliosis.

**DISCUSSION:** These findings identify *Ms4a4a* as a regulator of plaque-associated microglial programs linked to NP-tau accumulation in the amyloid-bearing brain. More broadly, this work supports a model in which AD resilience-associated microglial pathways selectively shape plaque-associated microenvironments that promote downstream tau pathology.
