## Supplemental Tables for "*Ms4a4a* loss reprograms amyloid-associated microglia and limits dense-core plaque-associated tau spreading"

### Sheet: Supplemental Table 1
Supplemental Table 1: Genotyping primers
Primer Name	Sequence (5'-3')	Application
5x-PS1 Forward	AATAGAGAACGGCAGGAGCA	Genotyping 5xFAD
5x-PS1 Reverse	GCCATGAGGGCACTAATCAT	Genotyping 5xFAD
5x Int Pos Ctrl Forward	CTAGGCCACAGAATTGAAAGATCT	Genotyping 5xFAD
5x Int Pos Ctrl Reverse	GTAGGTGGAAATTCTAGCATCATCC	Genotyping 5xFAD
Ms4a4a Forward	AGACTCCAAAGGCTCCAACC	Genotyping Ms4a4a KO
Ms4a4a KO Reverse	TGTGCAGATGTGGTCTGTGTG	Genotyping Ms4a4a KO
Ms4a4a WT Reverse	CTAAGTCAGTCATCATCGAACCC	Genotyping Ms4a4a KO

### Sheet: Supplemental Table 2
Supplemental Table 2: Hippocampal cell type proportions
cell_type	group1	group2	prop_group1	prop_group2	PropRatio_TRUE	P.Value	FDR	PropMean.Control_WT	PropMean.Control_KO	PropRatio	Tstatistic	PropMean.5XFAD_WT	PropMean.5XFAD_KO
Astrocytes	Control_KO	5XFAD_KO	0.0931501	0.050766	1.83489	0.00621905	0.0165841	NA	0.0931501	1.83489	3.12668	NA	0.050766
Astrocytes	Control_WT	5XFAD_WT	0.0665416	0.0413441	1.60946	0.0305137	0.0813698	0.0665416	NA	1.60946	2.47244	0.0413441	NA
Astrocytes	Control_WT	Control_KO	0.0665416	0.0931501	0.714348	0.0580264	0.464211	0.0665416	0.0931501	0.714348	-2.39058	NA	NA
Astrocytes	5XFAD_WT	5XFAD_KO	0.0413441	0.050766	0.814405	0.226377	0.664502	NA	NA	0.814405	-1.25621	0.0413441	0.050766
Excitatory neurons	Control_WT	5XFAD_WT	0.637304	0.590152	1.0799	0.208249	0.343454	0.637304	NA	1.0799	1.33488	0.590152	NA
Excitatory neurons	Control_WT	Control_KO	0.637304	0.588669	1.08262	0.203208	0.562875	0.637304	0.588669	1.08262	1.44505	NA	NA
Excitatory neurons	Control_KO	5XFAD_KO	0.588669	0.559342	1.05243	0.49258	0.563792	NA	0.588669	1.05243	0.701546	NA	0.559342
Excitatory neurons	5XFAD_WT	5XFAD_KO	0.590152	0.559342	1.05508	0.249188	0.664502	NA	NA	1.05508	1.19406	0.590152	0.559342
Inhibitory neurons	Control_WT	5XFAD_WT	0.0727717	0.0651098	1.11768	0.40733	0.543107	0.0727717	NA	1.11768	0.860716	0.0651098	NA
Inhibitory neurons	Control_KO	5XFAD_KO	0.0727852	0.0632363	1.151	0.394366	0.563792	NA	0.0727852	1.151	0.874171	NA	0.0632363
Inhibitory neurons	5XFAD_WT	5XFAD_KO	0.0651098	0.0632363	1.02963	0.71634	0.818674	NA	NA	1.02963	0.369598	0.0651098	0.0632363
Inhibitory neurons	Control_WT	Control_KO	0.0727717	0.0727852	0.999815	0.993487	0.993487	0.0727717	0.0727852	0.999815	0.0085422	NA	NA
Microglia	Control_KO	5XFAD_KO	0.0472801	0.111347	0.424619	9.67e-05	0.00077363	NA	0.0472801	0.424619	-5.07889	NA	0.111347
Microglia	Control_WT	5XFAD_WT	0.0486268	0.113374	0.428905	0.00082352	0.00658812	0.0486268	NA	0.428905	-4.51765	0.113374	NA
Microglia	5XFAD_WT	5XFAD_KO	0.113374	0.111347	1.01821	0.95999	0.95999	NA	NA	1.01821	0.0509264	0.113374	0.111347
Microglia	Control_WT	Control_KO	0.0486268	0.0472801	1.02848	0.856732	0.979122	0.0486268	0.0472801	1.02848	0.189239	NA	NA
Oligodendrocytes	Control_KO	5XFAD_KO	0.139829	0.162329	0.861393	0.493318	0.563792	NA	0.139829	0.861393	-0.700332	NA	0.162329
Oligodendrocytes	5XFAD_WT	5XFAD_KO	0.13374	0.162329	0.823885	0.168655	0.664502	NA	NA	0.823885	-1.4391	0.13374	0.162329
Oligodendrocytes	Control_WT	Control_KO	0.12653	0.139829	0.904896	0.44185	0.67019	0.12653	0.139829	0.904896	-0.82886	NA	NA
Oligodendrocytes	Control_WT	5XFAD_WT	0.12653	0.13374	0.946093	0.779401	0.779401	0.12653	NA	0.946093	-0.286891	0.13374	NA
OPCs	Control_WT	5XFAD_WT	0.0295733	0.0359959	0.821575	0.214659	0.343454	0.0295733	NA	0.821575	-1.31492	0.0359959	NA
OPCs	Control_WT	Control_KO	0.0295733	0.0334233	0.88481	0.384626	0.67019	0.0295733	0.0334233	0.88481	-0.944765	NA	NA
OPCs	5XFAD_WT	5XFAD_KO	0.0359959	0.0338904	1.06213	0.569239	0.758986	NA	NA	1.06213	0.580669	0.0359959	0.0338904
OPCs	Control_KO	5XFAD_KO	0.0334233	0.0338904	0.986218	0.98075	0.98075	NA	0.0334233	0.986218	-0.0244909	NA	0.0338904
Other	Control_KO	5XFAD_KO	0.0229382	0.0141775	1.61793	0.0593854	0.118771	NA	0.0229382	1.61793	2.02231	NA	0.0141775
Other	Control_WT	Control_KO	0.0175081	0.0229382	0.763271	0.502643	0.67019	0.0175081	0.0229382	0.763271	-0.71733	NA	NA
Other	5XFAD_WT	5XFAD_KO	0.0160016	0.0141775	1.12866	0.426216	0.681946	NA	NA	1.12866	0.815646	0.0160016	0.0141775
Other	Control_WT	5XFAD_WT	0.0175081	0.0160016	1.09415	0.603766	0.690018	0.0175081	NA	1.09415	0.533921	0.0160016	NA
VLMC	Control_KO	5XFAD_KO	0.00192522	0.00491254	0.391898	0.00153441	0.00613763	NA	0.00192522	0.391898	-3.77705	NA	0.00491254
VLMC	Control_WT	5XFAD_WT	0.00114408	0.0042824	0.267159	0.00189001	0.00756004	0.00114408	NA	0.267159	-4.02943	0.0042824	NA
VLMC	Control_WT	Control_KO	0.00114408	0.00192522	0.594261	0.211078	0.562875	0.00114408	0.00192522	0.594261	-1.41619	NA	NA
VLMC	5XFAD_WT	5XFAD_KO	0.0042824	0.00491254	0.871728	0.412336	0.681946	NA	NA	0.871728	-0.840865	0.0042824	0.00491254

### Sheet: Supplemental Table 3
Supplemental Table 3: Hippocampal microglia subtype proportions
cluster	logFC	AveExpr	t	P.Value	adj.P.Val	B	contrast
0	-2.73088	0.00907267	-11.0875	2.44053e-08	1.09824e-07	9.62983	FAD_WT_vs_Ctrl_KO
0	-2.61815	0.00907267	-10.6298	4.16157e-08	1.87271e-07	9.1026	FAD_WT_vs_Ctrl_WT
0	-2.49586	0.00907267	-10.1333	7.58291e-08	3.41231e-07	8.50699	FAD_KO_vs_Ctrl_KO
0	-2.38313	0.00907267	-9.6756	1.34569e-07	6.0556e-07	7.93506	FAD_KO_vs_Ctrl_WT
0	0.235024	0.00907267	1.34945	0.198509	0.674144	-4.55068	FAD_KO_vs_FAD_WT
0	0.112726	0.00907267	0.373689	0.714207	0.803483	-4.6165	Ctrl_KO_vs_Ctrl_WT
1	2.84871	-0.962593	11.9422	9.43394e-09	8.49055e-08	10.5623	FAD_KO_vs_Ctrl_KO
1	2.84559	-0.962593	11.9291	9.56809e-09	8.61128e-08	10.5485	FAD_WT_vs_Ctrl_KO
1	2.72666	-0.962593	11.4305	1.65488e-08	1.48939e-07	10.012	FAD_KO_vs_Ctrl_WT
1	2.72354	-0.962593	11.4175	1.67928e-08	1.51135e-07	9.99763	FAD_WT_vs_Ctrl_WT
1	-0.122047	-0.962593	-0.417752	0.682434	0.803483	-4.61561	Ctrl_KO_vs_Ctrl_WT
1	0.00312067	-0.962593	0.0185011	0.985499	0.985499	-4.6666	FAD_KO_vs_FAD_WT
2	3.63096	-3.13912	7.11591	5.06558e-06	1.51968e-05	4.27556	FAD_WT_vs_Ctrl_WT
2	3.52299	-3.13912	6.90432	7.08737e-06	2.12621e-05	3.93443	FAD_KO_vs_Ctrl_WT
2	2.4403	-3.13912	4.78247	0.000288177	0.000648399	0.169931	FAD_WT_vs_Ctrl_KO
2	2.33234	-3.13912	4.57088	0.000430742	0.00096917	-0.236484	FAD_KO_vs_Ctrl_KO
2	1.19066	-3.13912	1.90524	0.0773949	0.696554	-4.5444	Ctrl_KO_vs_Ctrl_WT
2	-0.107966	-3.13912	-0.299234	0.769136	0.929635	-4.66027	FAD_KO_vs_FAD_WT
3	2.1966	-3.81588	6.67776	1.02224e-05	3.06671e-05	3.56218	FAD_WT_vs_Ctrl_KO
3	2.14461	-3.81588	6.5197	1.3253e-05	3.9759e-05	3.29818	FAD_KO_vs_Ctrl_KO
3	1.73227	-3.81588	5.26618	0.000117375	0.000264094	1.08057	FAD_WT_vs_Ctrl_WT
3	1.68028	-3.81588	5.10813	0.000156894	0.000353012	0.786052	FAD_KO_vs_Ctrl_WT
3	-0.464327	-3.81588	-1.15255	0.268305	0.769098	-4.58835	Ctrl_KO_vs_Ctrl_WT
3	-0.0519907	-3.81588	-0.223522	0.826342	0.929635	-4.66307	FAD_KO_vs_FAD_WT
4	1.16142	-4.42895	0.901584	0.382454	0.430261	-6.58555	FAD_WT_vs_Ctrl_KO
4	-0.890717	-4.42895	-0.691442	0.50054	0.643551	-6.75552	FAD_KO_vs_Ctrl_WT
4	-1.25889	-4.42895	-0.79792	0.438179	0.769098	-4.60419	Ctrl_KO_vs_Ctrl_WT
4	-0.793246	-4.42895	-0.870842	0.398457	0.84344	-4.6151	FAD_KO_vs_FAD_WT
4	0.368176	-4.42895	0.285806	0.779192	0.876591	-6.96197	FAD_KO_vs_Ctrl_KO
4	-0.0974706	-4.42895	-0.0756641	0.940752	0.940752	-7.0022	FAD_WT_vs_Ctrl_WT
5	-0.763002	-4.01681	-1.99479	0.0658132	0.118464	-5.14579	FAD_KO_vs_Ctrl_KO
5	-0.561524	-4.01681	-1.46804	0.164094	0.246141	-5.94067	FAD_WT_vs_Ctrl_KO
5	-0.372506	-4.01681	-0.973877	0.346566	0.519849	-6.5178	FAD_KO_vs_Ctrl_WT
5	-0.171028	-4.01681	-0.447134	0.661585	0.744284	-6.89979	FAD_WT_vs_Ctrl_WT
5	0.390496	-4.01681	0.833568	0.418453	0.769098	-4.6028	Ctrl_KO_vs_Ctrl_WT
5	-0.201479	-4.01681	-0.744928	0.468578	0.84344	-4.62843	FAD_KO_vs_FAD_WT
6	2.0836	-4.9985	1.92976	0.0740519	0.133293	-5.25198	FAD_WT_vs_Ctrl_KO
6	1.11404	-4.9985	1.03179	0.319583	0.479374	-6.46025	FAD_KO_vs_Ctrl_KO
6	1.19552	-4.9985	1.10726	0.286757	0.516162	-6.381	FAD_WT_vs_Ctrl_WT
6	-0.969555	-4.9985	-1.26993	0.224715	0.674144	-4.56266	FAD_KO_vs_FAD_WT
6	-0.888075	-4.9985	-0.671575	0.512732	0.769098	-4.60869	Ctrl_KO_vs_Ctrl_WT
6	0.225966	-4.9985	0.209283	0.837228	0.883062	-6.98201	FAD_KO_vs_Ctrl_WT
7	-0.545439	-4.39796	-1.11961	0.281633	0.506939	-6.36758	FAD_KO_vs_Ctrl_WT
7	0.316595	-4.39796	0.649866	0.526249	0.526249	-6.78422	FAD_WT_vs_Ctrl_KO
7	-0.440269	-4.39796	-0.903727	0.381355	0.572032	-6.5836	FAD_WT_vs_Ctrl_WT
7	-0.756864	-4.39796	-1.2685	0.225207	0.769098	-4.58232	Ctrl_KO_vs_Ctrl_WT
7	0.211425	-4.39796	0.433986	0.67088	0.86256	-6.90586	FAD_KO_vs_Ctrl_KO
7	-0.10517	-4.39796	-0.3053	0.764608	0.929635	-4.66002	FAD_KO_vs_FAD_WT
8	0.368279	-4.90537	1.06764	0.303663	0.390424	-6.4232	FAD_WT_vs_Ctrl_KO
8	0.264406	-4.90537	0.766511	0.456043	0.586341	-6.69952	FAD_WT_vs_Ctrl_WT
8	-0.316074	-4.90537	-1.29584	0.21589	0.674144	-4.5588	FAD_KO_vs_FAD_WT
8	-0.103873	-4.90537	-0.245868	0.809335	0.809335	-4.61854	Ctrl_KO_vs_Ctrl_WT
8	0.0522053	-4.90537	0.151343	0.881854	0.881854	-6.99308	FAD_KO_vs_Ctrl_KO
8	-0.0516674	-4.90537	-0.149783	0.883062	0.883062	-6.99333	FAD_KO_vs_Ctrl_WT

### Sheet: Supplemental Table 4
Supplemental Table 4: Ms4a4a loss in 5xFAD mice leads to differential gene expression in homeostatic microglia (MG0)
gene	log2FC	pval	FDR
Zbtb16	-1.59872	9.61635e-10	7.47383e-06
Rbm26	-0.431303	1.02697e-07	0.000798161
Sparc	0.273927	3.04291e-07	0.00236495
Fat3	-0.437521	3.2509e-06	0.025266
Adap2	0.326403	5.76251e-06	0.0447863
Tmsb4x	-0.315459	1.70847e-05	0.132782
Snx13	-0.552459	5.7188e-05	0.444465
Csf3r	0.320543	6.01089e-05	0.467166
Tanc2	0.135399	6.93924e-05	0.539318
Ddx5	0.218111	7.99916e-05	0.621695
Nav2	0.172401	8.34834e-05	0.648833
mt-Co3	-0.288832	0.000200952	1
Tef	1.09931	0.000229065	1
Cst3	0.145256	0.000277703	1
Tm6sf1	-0.339743	0.000284873	1
Fkbp5	-0.403385	0.000339267	1
mt-Atp6	-0.587318	0.000487623	1
Rpl13	-0.39861	0.000558987	1
C1qa	-0.0584872	0.000576223	1
Arid4a	0.0291952	0.000726032	1
Notch4	-1.75756	0.000884951	1
H2-D1	-0.321298	0.000985265	1
Prune2	-0.842538	0.00104593	1
Lyn	-0.135446	0.00111305	1
Lyz2	-0.302862	0.00111415	1
Rpl7	-0.492549	0.00112271	1
Ptgds	-0.571016	0.00119264	1
mt-Nd1	-0.593211	0.00125388	1
Lcorl	-0.323758	0.00125951	1
Cpeb2	-0.43102	0.00126467	1
Slc25a46	1.17966	0.00135131	1
Zfp710	0.276287	0.00188197	1
Myo1f	0.195691	0.00194984	1
Tsc22d3	-1.01704	0.00195991	1
Ipo8	-0.871209	0.00200905	1
mt-Co1	-0.369337	0.00204767	1
Slc2a3	-0.55425	0.00217038	1
Ctss	-0.108808	0.00218173	1
Rufy1	0.623346	0.00221206	1
Sms	1.25164	0.00229799	1
Frmd4a	0.137673	0.00241576	1
Dnajc13	-0.291498	0.00245365	1
Gpr65	-1.21273	0.0026599	1
Zc3h6	-0.859148	0.00274002	1
Zeb2	0.162346	0.0028155	1
Pmp22	-0.435525	0.00286158	1
mt-Cytb	-0.281828	0.00292537	1
H2-Q6	-1.28268	0.00298195	1
Nek7	-0.188415	0.00333493	1
Ivns1abp	0.0873206	0.00337469	1
Cd74	-1.55121	0.00343772	1
Spire1	-0.0399573	0.00359648	1
Itga9	0.372405	0.00360634	1
B4galt1	-0.326361	0.00368287	1
Ssh2	0.128606	0.0037439	1
Prrc1	0.597947	0.00396705	1
Sh2d3c	0.851996	0.00401663	1
Arhgap45	0.246342	0.00423667	1
B3gnt2	-0.484995	0.00434549	1
Large1	0.21355	0.00472085	1
Pik3r5	0.493928	0.00484179	1
Man2b1	0.241612	0.00504071	1
Rpl9	-0.437908	0.0051798	1
Dpp8	-0.0780838	0.00526266	1
Tfpi	-0.677221	0.00596582	1
Spred1	-0.340695	0.00615481	1
Sult1a1	-0.607974	0.00627657	1
Dst	-0.172097	0.00629806	1
Csmd3	0.073525	0.00642444	1
Il15ra	-0.998755	0.00643634	1
Mthfr	-1.67185	0.00646871	1
Caap1	-0.621764	0.00687961	1
Foxp1	-0.2582	0.00690305	1
Plxdc2	0.0869394	0.00703458	1
Dennd4a	-0.235299	0.00707902	1
Ctsb	-0.124949	0.00752519	1
Cope	1.1048	0.00757096	1
Ext1	0.0985113	0.00763629	1
Tmx3	-0.381936	0.0076518	1
Slc12a6	0.160219	0.00775222	1
Etv6	0.217092	0.00791608	1
Tmem141	-1.21701	0.00799327	1
Cck	-0.50469	0.00823414	1
Pecr	-0.906553	0.00826028	1
Ddx39b	-0.306606	0.00849001	1
Ldlrad4	0.114324	0.00849561	1
Slc25a4	-0.926579	0.0085076	1
Nme6	1.56435	0.00865978	1
St8sia6	0.96574	0.00871782	1
Ppp3ca	0.272297	0.00889815	1
Npnt	0.811375	0.00905827	1
Kazn	0.612462	0.0090765	1
Clip2	0.995126	0.00911997	1
Mrps24	-1.14465	0.0095044	1
Aopep	-0.278807	0.00968415	1
Epb41l2	0.105558	0.00975629	1
Rnf213	-0.711733	0.00985037	1
mt-Co2	-0.422538	0.0101707	1
Mvb12b	0.246376	0.0106137	1
P2ry12	0.11775	0.0106444	1
Emsy	-0.0259682	0.0106932	1
Dnmt3a	0.358826	0.0109398	1
Gpr34	0.0609098	0.0109815	1
Comt	0.22829	0.0113472	1
Usf3	0.684478	0.0114393	1
Chst1	-0.734119	0.0116846	1
Atp6v0b	0.154068	0.0118468	1
Peli2	-0.408765	0.0118579	1
2410004B18Rik	-0.642734	0.0118722	1
Shb	0.865873	0.0119022	1
Eif5b	0.71217	0.0120496	1
Vps51	-1.98018	0.0120864	1
Gsdme	-0.919765	0.0123112	1
Sst	-0.670253	0.0125019	1
Plcl2	0.0181271	0.0125236	1
Ifnar2	0.219524	0.0127212	1
Hpgd	-0.146022	0.0127926	1
Aplp1	0.917331	0.0128582	1
Pid1	0.190909	0.0130331	1
Fggy	0.808466	0.0137943	1
Tmbim4	-0.278254	0.013826	1
Rchy1	0.721488	0.0140573	1
Map7	-1.52391	0.0140604	1
Ube2s	-0.664013	0.0142372	1
Dclre1a	-1.5114	0.0142625	1
Mlph	-0.433859	0.0144782	1
Uri1	-0.219619	0.0144993	1
Cpe	-0.798006	0.0145154	1
Map2k1	0.462419	0.0146935	1
Slc46a1	0.366883	0.0147719	1
Rfx3	0.299129	0.0147823	1
Anxa3	-0.267566	0.0147932	1
Abcg2	-0.323647	0.0148583	1
Aftph	0.213432	0.0152059	1
Pip4k2a	0.0555532	0.0155699	1
Ywhag	-0.539381	0.0156828	1
Atrx	-0.0674474	0.0158735	1
Cd33	0.264801	0.0160436	1
Pgam5	1.30387	0.0165759	1
mt-Nd2	-0.384318	0.0168188	1
H2-K1	-0.274154	0.0168905	1
Pde4d	0.270755	0.0169299	1
Phka2	-0.550492	0.0169787	1
Kdm6a	-0.273533	0.0170706	1
Ubr1	-0.402995	0.0171506	1
Rpl27	-0.556796	0.0171971	1
Tsacc	0.902479	0.0173078	1
Tulp4	-0.366639	0.0173372	1
Fchsd2	0.20901	0.0175233	1
Zfp14	1.45429	0.0177706	1
Zfp414	1.70216	0.0181248	1
Dram2	-0.0983389	0.0183436	1
Ndufb5	-0.474364	0.0183443	1
Mccc1	1.02554	0.0185906	1
Eef1a1	-0.211222	0.0187097	1
Tmcc3	0.0999611	0.0188804	1
Prickle1	-0.445252	0.0188964	1
Itga6	-0.279084	0.019215	1
Cd300lf	-1.67084	0.0195492	1
Ildr2	-0.108626	0.0197142	1
Fbl	-1.23876	0.0198429	1
Orc4	-0.363158	0.0199553	1
Nlrp3	-0.499921	0.0200677	1
Spata13	0.505493	0.0206511	1
Lair1	-0.123728	0.0207095	1
Ccl9	0.640264	0.0207169	1
Sh3kbp1	-0.0046884	0.0207472	1
Sgip1	-0.598381	0.0213212	1
Mrpl21	1.32171	0.0215724	1
Relb	-0.0392294	0.0216257	1
Siae	-0.722105	0.0216664	1
Specc1l	0.301039	0.0217058	1
Erg28	-0.676545	0.0218189	1
Ube2d3	-0.279727	0.0219472	1
Bach2	-0.285175	0.022086	1
Maf	0.149071	0.0222974	1
Lrrcc1	-0.92669	0.0223442	1
Arhgef11	0.459175	0.0223453	1
D830030K20Rik	-1.67237	0.0226934	1
Plekhm2	0.572141	0.0227155	1
Fbxo3	-0.757261	0.0227596	1
Ppard	0.460184	0.0228856	1
Arhgef2	0.464113	0.0229072	1
Slc25a16	1.75832	0.0229466	1
Ppia	-0.197947	0.023116	1
C1d	-0.928104	0.023126	1
Casp7	-0.657365	0.0235873	1
Zzef1	-0.213562	0.0241556	1
Kansl3	0.920724	0.0241563	1
Rb1	0.242534	0.0241731	1
Clint1	-0.149482	0.0242684	1
Ucp2	-0.696935	0.0243883	1
Gpatch11	-0.915666	0.0243891	1
Scamp3	-0.443843	0.024439	1
Arhgap15	-0.536214	0.0245278	1
Arid2	0.300782	0.024726	1
Dock2	0.116441	0.0248796	1
Nnt	1.67337	0.0249134	1
Eif2s1	-0.626105	0.0256962	1
Dhx40	-0.598142	0.025697	1
Yod1	-1.85297	0.0257762	1
Eftud2	-0.328102	0.0258129	1
Uggt1	0.366367	0.0258797	1
Akirin2	-0.220107	0.0259292	1
Slc1a3	-0.386953	0.0259407	1
Casp2	-1.30233	0.0261797	1
Ylpm1	-0.359643	0.0267477	1
Rab32	-1.34942	0.0268248	1
Nubpl	-0.741556	0.0268471	1
Syt1	-0.710612	0.0272551	1
Cdc40	-0.531835	0.0272834	1
Prmt1	-2.02517	0.0276132	1
Tmem176b	-0.270188	0.0280864	1
Tmed5	0.299298	0.0280975	1
Synj2bp	-0.432565	0.0288814	1
Gm3173	-0.884515	0.0291242	1
Asxl1	0.114156	0.029225	1
Ascc3	-0.223919	0.0297248	1
Lin54	0.751829	0.0298473	1
Crlf3	0.266009	0.0301132	1
Gsk3b	0.11102	0.0301281	1
Fam133b	0.728637	0.0301963	1
Oxa1l	-0.512003	0.0303078	1
Aldh9a1	-1.71863	0.0306042	1
Aatk	-1.16626	0.0307029	1
Mtr	0.159543	0.0308038	1
Myo18b	0.617195	0.0309696	1
Ptgs1	-0.215249	0.0313367	1
Myef2	-0.60441	0.0315713	1
Zfp579	0.948295	0.0316591	1
Ube2f	0.146446	0.0316972	1
Zfp119a	-1.42284	0.032076	1
Mzt1	0.674499	0.0320881	1
Ptpn11	0.596425	0.0321232	1
Zfp451	0.323313	0.0322657	1
Mdp1	1.15707	0.0325071	1
Gnptg	-0.80052	0.0326942	1
Asap1	0.166813	0.0327189	1
Sf1	-0.405408	0.0330573	1
Tuba1b	-1.4018	0.0334014	1
Tlr7	-0.176227	0.0334042	1
E4f1	0.706258	0.0334218	1
Pop1	0.620219	0.0335177	1
Ctsd	-0.0797525	0.0337766	1
Prkca	0.277925	0.034221	1
Kdm4c	-0.314487	0.034313	1
Prdx2	-0.912004	0.0343224	1
Abhd2	-1.1002	0.0344225	1
Spopl	-0.205814	0.0346931	1
Fth1	-0.287132	0.0348148	1
Alg5	-0.311985	0.0352526	1
Slc3a2	-0.0844702	0.0353899	1
Pld4	0.148813	0.0356131	1
Snapc3	0.432834	0.0356339	1
Atg16l1	-0.337393	0.035838	1
Rin2	-0.0230059	0.0358866	1
Znfx1	-0.59207	0.0360436	1
Necap2	-0.510017	0.0362864	1
Vps4b	-0.537793	0.0372727	1
Wapl	-0.287642	0.0375541	1
Ola1	-0.518139	0.0376187	1
Txndc9	-0.727744	0.0376532	1
Plxdc1	-0.509	0.0379595	1
Wac	-0.167348	0.0380639	1
Krit1	0.292289	0.0381034	1
Arpp19	0.531084	0.0384075	1
Ncstn	0.363819	0.0384598	1
Usp46	-0.975854	0.0386669	1
Nisch	0.204111	0.0389106	1
Tlr3	0.330195	0.0392324	1
Cep104	0.531494	0.0394687	1
Rps6kb1	0.0294216	0.0394819	1
Nsf	-0.306775	0.0395413	1
Cux1	-0.162412	0.0399737	1
Srbd1	0.750401	0.040323	1
Snx25	-0.563904	0.0404007	1
Stard8	0.315989	0.04058	1
Zfp672	-0.629961	0.0406892	1
3300002I08Rik	0.839467	0.0407334	1
C1qc	-0.0255819	0.040902	1
Cd84	0.231439	0.0411669	1
Atp6v0a1	-0.195758	0.0418853	1
Ccdc66	-0.625413	0.041963	1
Dus2	1.30246	0.0422478	1
Kmt2b	1.32437	0.0422729	1
Galc	-0.549569	0.0422934	1
Sass6	-0.846603	0.0424628	1
Zranb2	0.444129	0.0426896	1
Rnf169	-0.0613685	0.042807	1
Aim2	-0.128797	0.0429753	1
Cask	0.261278	0.0430061	1
Arhgap31	0.271006	0.0433255	1
Pik3cd	-0.127757	0.0434293	1
Icam5	-1.51792	0.0435139	1
Rps16	-0.246738	0.044083	1
Elk4	0.194699	0.0443331	1
Zbtb44	-0.430037	0.0444656	1
Igtp	-0.397763	0.0447009	1
Tmem199	-0.649918	0.0447017	1
Rsrp1	-0.230684	0.0449549	1
Papola	0.213334	0.0449765	1
Stau2	-0.558887	0.0452557	1
Ccdc192	0.684537	0.0453947	1
Ints6l	-0.0598276	0.0456615	1
Fbxw4	0.356957	0.04569	1
Tgfb1	0.276758	0.0459236	1
Arsk	-0.419345	0.0459668	1
Orc2	0.890436	0.0460352	1
Rbm47	0.273838	0.04604	1
Snx9	0.228807	0.0462739	1
Wbp4	0.865219	0.0465494	1
Slc16a6	0.164449	0.0467644	1
Prpf40a	-0.198546	0.0468502	1
Zfp280d	-0.0614076	0.046876	1
Trap1	-0.874194	0.0470518	1
Xylt1	-0.85427	0.047365	1
Foxn3	0.129656	0.0473877	1
Angel2	-0.615556	0.0475267	1
Arfgap3	1.44827	0.0481428	1
Sirt5	-1.03854	0.048567	1
Polg	-0.41793	0.0486605	1
Ggps1	0.202206	0.0487469	1
Tmem140	0.751912	0.0489109	1
Adarb1	-0.323181	0.0492508	1
Fgl2	-1.07475	0.0494768	1
Ago3	0.21763	0.0499255	1

### Sheet: Supplemental Table 5
Supplemental Table 5: Ms4a4a loss in 5xFAD mice leads to differential gene expression in activated microglia (MG1)
gene	log2FC	pval	FDR
Lag3	1.03499	1.90008e-08	0.000159246
Arhgap45	0.354576	9.37035e-08	0.000785329
Tmcc3	0.11197	1.31996e-06	0.0110626
Irf8	0.30209	1.47491e-06	0.0123612
Nav2	0.223046	1.68031e-06	0.0140827
mt-Nd1	-0.581853	1.85961e-06	0.0155854
Fkbp5	-0.445454	1.12137e-05	0.0939822
mt-Atp6	-0.529937	1.28425e-05	0.107633
Csf3r	0.320933	1.35647e-05	0.113686
Cx3cr1	0.185814	3.46229e-05	0.290174
Zbtb16	-0.789704	3.65698e-05	0.306491
Clasp2	-0.229055	4.80616e-05	0.402804
Entpd1	0.21923	4.89242e-05	0.410034
Ifitm10	0.224604	5.20566e-05	0.436286
Bach2	-0.401812	5.47211e-05	0.458617
Osbpl8	0.189397	6.63698e-05	0.556245
Abhd12	0.0782665	7.10076e-05	0.595115
Zfp91	0.101761	0.00011845	0.992729
Elmod1	-1.77194	0.000149139	1
mt-Co3	-0.250865	0.000156286	1
Ranbp10	0.666398	0.00027832	1
Selenop	0.258744	0.000319674	1
Zcchc7	-0.166586	0.000336535	1
Myo1f	0.368179	0.000438669	1
Plekha1	0.1701	0.000455811	1
Mknk1	0.415532	0.000481584	1
Fnip2	0.263851	0.000626957	1
Prpf4b	0.26788	0.000627596	1
Rps29	0.263189	0.000725101	1
Lipo3	-0.881218	0.000727806	1
Trmt112	-0.662981	0.000750326	1
Plxdc2	0.0589258	0.000762539	1
Mtdh	0.0034842	0.0007837	1
Rps23	-0.332779	0.000899288	1
Atp6v0b	0.123391	0.00105201	1
Unc93b1	0.179066	0.00114315	1
Ap2a1	0.62083	0.00114475	1
Ddx5	0.207889	0.00116703	1
B3gnt2	-0.644865	0.00117305	1
Rassf3	0.375983	0.00130617	1
Rere	0.189007	0.00149564	1
Smim8	-1.42156	0.00156639	1
Arid1a	-0.309114	0.00157327	1
Pnrc2	-1.10617	0.00160528	1
Pid1	0.186191	0.00170988	1
Reep5	-0.21326	0.001712	1
Sar1b	-0.474497	0.00171251	1
Trip11	-0.385646	0.00172994	1
Sh3bgrl3	-0.422427	0.0017683	1
mt-Co2	-0.221845	0.00182633	1
Zfp513	-0.550114	0.0018301	1
Arnt	-0.16568	0.00183914	1
Tm2d1	-0.369613	0.0019853	1
Hspa5	0.343514	0.00203085	1
Marcks	0.028999	0.00215784	1
Cpd	-0.423586	0.00228279	1
Tm6sf1	-0.598764	0.00232112	1
Use1	-0.901762	0.00237545	1
Man2a1	-0.427147	0.00237762	1
Cerk	0.446781	0.00245989	1
Anxa3	-0.287428	0.00246267	1
Dcakd	0.43178	0.00251885	1
Gnai2	-0.430942	0.00257613	1
Rps9	-0.126146	0.00258126	1
Runx1	0.132133	0.00269848	1
Slc9a7	0.725833	0.00279027	1
Hnrnpk	-0.322866	0.00284302	1
Kdm1a	-0.647631	0.00320625	1
Tmem63b	-0.825607	0.00337373	1
Klf3	0.0732803	0.00338593	1
Ubfd1	-0.827175	0.00345355	1
mt-Co1	-0.499905	0.00345933	1
Ehbp1	0.321288	0.00348107	1
Rplp1	-0.0714155	0.00348935	1
Smap2	0.198957	0.00357763	1
Bcl7c	1.40574	0.0036106	1
Oxct1	0.258575	0.00363919	1
Nptn	-0.215697	0.00366277	1
Rbmxl1	-0.961873	0.00371266	1
Tia1	0.4435	0.00376943	1
Stip1	0.885428	0.00377007	1
P2rx4	0.339299	0.00380781	1
Gng2	-0.0187866	0.00385326	1
Wbp2	0.788346	0.00412493	1
Pitpnc1	-0.294951	0.00435793	1
Rpl9	-0.253742	0.00438398	1
Mpc2	-0.573622	0.0044167	1
Armh3	0.437995	0.00449192	1
Higd2a	-0.662696	0.00453217	1
Btbd9	0.17306	0.00459246	1
Mcm6	1.52496	0.0046723	1
Rpl34	0.231193	0.00502805	1
Ly86	0.142077	0.00532939	1
Hnrnpm	-0.345287	0.0053963	1
Mbnl1	-0.166391	0.00542046	1
Apod	-0.41869	0.00547844	1
Ica1l	-1.56857	0.00578812	1
Tradd	1.44734	0.00582126	1
Cryl1	-0.107838	0.00587398	1
Ank	0.166132	0.00591603	1
Itga9	0.736064	0.00599334	1
Gpr34	0.102198	0.00605234	1
Slc38a1	0.0226433	0.00637518	1
Gde1	-0.342652	0.0065898	1
Rab14	-0.0495137	0.00666551	1
H3f3b	-0.258026	0.00670169	1
Sh3gl1	-0.612805	0.00683475	1
Nr1d2	-0.501767	0.00688908	1
Hps4	0.14492	0.00727329	1
Rps17	-0.428363	0.00728499	1
Arl3	0.728797	0.00740465	1
Rab6b	-0.332359	0.00744589	1
Cfh	0.110843	0.00750775	1
Slc29a3	-0.357354	0.0078111	1
Rnf149	0.318725	0.00788818	1
Gga3	0.835639	0.0080012	1
Pip5k1c	0.725323	0.00801214	1
Ankrd44	-0.147284	0.0081508	1
Tlk1	-0.125887	0.00815296	1
Sirpa	0.0471689	0.00817185	1
Ppia	-0.236922	0.00818462	1
Plekhm2	0.324154	0.00833336	1
Urb1	-1.15345	0.00841744	1
Ptgds	-0.494304	0.00847118	1
Wdfy3	-0.123154	0.00854476	1
Agps	-0.267453	0.00854793	1
Eid1	-0.418355	0.00870766	1
Slc39a9	1.1349	0.00882629	1
Capza1	-0.044402	0.008856	1
Sgk1	-0.273133	0.00908499	1
Bcl2	-0.26872	0.009122	1
Mapk14	-0.351394	0.00920816	1
Bet1l	0.77602	0.00935718	1
Cnot4	-0.069191	0.00949511	1
Cwf19l2	0.195223	0.00974345	1
Lifr	-0.474299	0.00974428	1
Phc2	0.279034	0.00976547	1
Ap1s2	-0.408728	0.00993874	1
Rps2	-0.252033	0.00994429	1
Znrf2	0.302306	0.0100323	1
Rnf13	-0.0725225	0.010261	1
Dock1	-0.138891	0.0105646	1
Prkcd	0.36319	0.0107124	1
mt-Cytb	-0.118778	0.0107195	1
Sgk3	0.311239	0.0107483	1
Ints10	0.708258	0.010863	1
Strn3	0.026088	0.01124	1
Slc2a3	-0.825328	0.0113217	1
Trim56	0.883308	0.0113899	1
Etl4	-0.198896	0.0114839	1
Zfp69	0.631787	0.0115898	1
Ifnar2	0.04319	0.0116428	1
Nedd4l	-0.286605	0.0116613	1
Stk24	-0.394926	0.0116688	1
Fermt3	0.271581	0.0117764	1
Gm29394	0.861728	0.011985	1
Trappc12	0.568538	0.0120911	1
Commd6	-0.976899	0.0121402	1
Rpsa	-0.176653	0.0122256	1
Lyst	0.0648847	0.0123248	1
Aig1	0.380127	0.0124762	1
Tmem208	0.110502	0.012497	1
Mdm4	0.143431	0.0125806	1
Rps16	-0.186363	0.0125905	1
Cyfip1	-0.296242	0.0126532	1
Cadm1	0.0975209	0.0128124	1
Nras	-0.49808	0.0128893	1
Pam16	-0.985035	0.0129038	1
Lrch1	0.032187	0.0129469	1
Slc9a9	0.119686	0.0130653	1
Grn	0.176592	0.0131126	1
Mapk3	-0.183264	0.0131466	1
Irf3	0.503965	0.0131839	1
St3gal2	0.452522	0.0136924	1
Ptprm	0.229993	0.0137385	1
Rbms1	0.0429801	0.0138414	1
Cd46	-0.764532	0.0140981	1
Ddx39b	-0.405612	0.0141568	1
Arid5b	0.267247	0.0143075	1
Colec12	-0.590561	0.0144338	1
Rpl7	-0.297324	0.0144716	1
Pdcd4	0.170988	0.014822	1
Fry	-0.101281	0.015058	1
Slc4a7	-0.272871	0.0151134	1
Med12	-0.818039	0.015166	1
Crebrf	0.0101877	0.0153075	1
Atox1	-0.44496	0.015459	1
Chd8	0.320994	0.015562	1
Rtn1	-0.262933	0.0157444	1
Hvcn1	0.236971	0.0161513	1
Serp1	-0.635036	0.0161924	1
Creb5	-0.417812	0.0162106	1
Fgfr2	0.29984	0.0163092	1
Mms19	0.0220455	0.0163883	1
Abcb1b	0.311758	0.0164383	1
Hdgf	-0.453568	0.0165779	1
Gab3	-0.329139	0.0166108	1
Eps15l1	0.432517	0.0166252	1
Ski	-0.158124	0.0166746	1
Tlk2	-0.2123	0.0169522	1
Ep300	-0.403098	0.0169726	1
Cpeb3	-0.356505	0.017018	1
Zfp710	0.0376367	0.0171391	1
Prickle1	0.369562	0.0173649	1
B2m	-0.0921296	0.017407	1
Tsc22d3	-0.934388	0.0174464	1
Dipk1a	0.94603	0.0176272	1
Lamp1	0.190531	0.0178098	1
Vgll4	0.296193	0.017965	1
Lcor	0.166842	0.0180046	1
Zeb2	0.0648504	0.018008	1
Tab3	-0.887794	0.0180979	1
Sptlc2	-0.385454	0.0183016	1
Cpsf6	-0.279218	0.0183068	1
Cd180	-0.27595	0.018377	1
Cln3	0.427011	0.018738	1
Pwwp2a	-0.0164996	0.0188268	1
H2-K1	-0.121599	0.0188292	1
Ttc3	0.192511	0.0188456	1
Itga5	-0.608935	0.0189108	1
Elk3	0.225557	0.0190189	1
Tpt1	-0.205218	0.019192	1
Dennd1a	-0.233941	0.019363	1
Golga4	0.175034	0.0193779	1
Rack1	-0.295998	0.0195412	1
Mapkapk3	-0.742422	0.0195915	1
Mia2	0.179487	0.0196449	1
Itsn2	0.0964313	0.0198081	1
Evl	0.399619	0.0201577	1
Fkbp2	0.312	0.0202361	1
Pkn2	0.318513	0.0203506	1
Pcm1	-0.12993	0.0205873	1
Mob3a	-0.66465	0.0207317	1
Stk3	0.379465	0.0208544	1
Rpl13a	-0.0376958	0.0211714	1
Srsf5	-0.13349	0.0215622	1
Setd1b	-0.747981	0.0216206	1
Milr1	-0.289424	0.021706	1
Kdm5c	0.413686	0.021947	1
Wfs1	-0.804428	0.0222941	1
Zmym4	0.1404	0.0223276	1
Arhgef2	-0.0720452	0.0223735	1
Lrp6	0.276669	0.0224553	1
Tmem260	0.336176	0.0224684	1
Fbxl12	0.451515	0.0225232	1
Tecpr1	0.539052	0.0226018	1
Imp4	-0.480988	0.0226594	1
Immp2l	-0.258965	0.0227749	1
Mrpl12	1.08655	0.0228136	1
Atp2c1	0.121971	0.0228266	1
Ralgapa1	-0.0022415	0.0228959	1
Prnp	-0.66361	0.0229165	1
Ptn	-0.786768	0.0230254	1
Sparc	0.161515	0.0231445	1
Sh3glb1	0.0439016	0.0231788	1
St6galnac6	1.01137	0.0232596	1
Gaa	0.54734	0.0233168	1
Dpp9	-1.09104	0.0234038	1
Wdfy2	-0.377171	0.0236555	1
Rer1	0.00222408	0.0242192	1
Tbc1d10a	0.967451	0.0242738	1
Ubp1	-0.251923	0.0245683	1
Tgfbr2	-0.0442649	0.0246646	1
Cnrip1	-0.0971	0.0248264	1
Fam135a	-0.463741	0.0249219	1
Erlin1	0.492585	0.0249987	1
Trim24	-0.622207	0.0252199	1
Pdss1	0.771563	0.025314	1
Atp10a	-0.626552	0.025404	1
Ptrhd1	-0.694447	0.0257127	1
Kcnk13	-0.28125	0.02591	1
Lrrc39	-0.284326	0.0260643	1
Map2k5	-0.107191	0.0265052	1
Zfyve26	-0.0973392	0.0267005	1
Camsap2	-0.122158	0.0267706	1
Mbtd1	0.284177	0.0267725	1
Rmdn1	0.399547	0.0268622	1
Hsp90b1	0.129012	0.0269932	1
Slc12a2	0.136887	0.0270244	1
Ddx46	0.565022	0.0270618	1
Nfxl1	0.0574484	0.0270736	1
Pycr2	1.54736	0.0271704	1
Cox5b	-0.472809	0.0272607	1
Wsb1	-0.216032	0.0272892	1
Twf1	0.826479	0.0273429	1
Tnfrsf17	1.07062	0.0273715	1
Vapa	0.0976953	0.027424	1
Rpl29	-0.183564	0.0277987	1
Psmd14	-0.363759	0.0278078	1
Synj1	0.030187	0.0279404	1
Coa5	0.952905	0.0282564	1
Tcp1	-0.486368	0.0282771	1
Trpv2	-0.18114	0.0282862	1
Snx24	0.137198	0.0283097	1
Eif4e3	0.826386	0.0285386	1
Actr3b	-0.495107	0.0287306	1
Scamp1	-0.415197	0.0288325	1
Otud6b	-0.84766	0.028883	1
Tbc1d1	-0.614799	0.0289766	1
Otulinl	-0.0190928	0.0289969	1
Slc15a4	0.555336	0.0291326	1
Ints9	0.52877	0.029229	1
Rxylt1	0.643256	0.0292523	1
Hbp1	-0.402298	0.0293007	1
Tatdn3	-0.394235	0.029349	1
Maml2	0.0481691	0.0293924	1
Lpar6	-0.202634	0.0296213	1
Ptpra	-0.0798973	0.029641	1
Rpl23	-0.161578	0.0298317	1
Pld4	0.269515	0.0300284	1
Zfp398	0.0136041	0.0300525	1
Akirin1	-0.514397	0.0301065	1
Adgrl1	1.20206	0.0301124	1
Atg5	-0.397577	0.0301436	1
Zmat3	0.550397	0.030195	1
Huwe1	0.0467583	0.0302943	1
Tmem205	-0.280318	0.0303306	1
Clcn7	0.256587	0.0305765	1
Dzip3	0.212589	0.0306221	1
Map4k4	0.149717	0.0307474	1
Ppp2r5e	-0.098861	0.0309315	1
Slc7a1	1.40847	0.0309711	1
Pja2	-0.208218	0.0309718	1
Ubxn4	0.371439	0.0314411	1
Tcf4	0.100891	0.0314796	1
Mettl9	-0.147079	0.0314939	1
Taf2	0.56704	0.031549	1
Lap3	-0.37809	0.0316098	1
Mitf	0.124422	0.0316595	1
Gpr137b	0.354367	0.0319613	1
Itgax	0.153694	0.0320597	1
Ncoa2	0.284904	0.0321037	1
Arhgef7	-0.369987	0.0321802	1
Hsd17b12	-0.164377	0.032222	1
Surf4	-0.654149	0.0325749	1
Scarb1	-0.466438	0.0326444	1
Egln3	0.303124	0.0326752	1
Kcnma1	-0.141302	0.0330025	1
Sf3a1	-0.785006	0.0331129	1
Aco1	-0.630113	0.0332752	1
Pi4ka	0.484441	0.0334386	1
Lrba	0.0209925	0.0334817	1
Lmbrd2	-0.247387	0.0337878	1
Fgd4	-0.223163	0.0337892	1
Fbxl14	-0.66475	0.0338279	1
Brwd1	0.386024	0.0341412	1
Styx	-0.54504	0.0342233	1
Kdm5a	-0.0103317	0.0344492	1
Rnf216	0.139411	0.0346741	1
Setd5	-0.151934	0.0347698	1
Ube2w	-0.129082	0.034785	1
Itgb5	0.0803824	0.0348946	1
Tanc2	0.0586312	0.0350057	1
Ewsr1	-0.169535	0.0351301	1
Cxcl14	-1.48548	0.0351591	1
Irak2	0.188006	0.0352444	1
Ascl4	-1.06568	0.0352579	1
Fryl	0.065217	0.0352914	1
Rragc	0.364952	0.0353118	1
Ly9	-0.277932	0.0353161	1
Ccndbp1	-0.263882	0.0353194	1
Rpl28	-0.337648	0.03551	1
Kcnip3	0.601318	0.0357993	1
Lsm3	1.4746	0.0358793	1
Ctsc	-0.124925	0.0363743	1
Pigt	-0.754543	0.0364727	1
Slc36a1	0.470107	0.0365581	1
Eif2ak2	-0.306973	0.0365816	1
Dock8	0.108708	0.0366168	1
Cck	-0.462799	0.0367652	1
Mysm1	0.303799	0.0367995	1
Pik3cg	-0.20612	0.0368541	1
Cops4	-0.303203	0.0369051	1
Rpl35a	-0.0228471	0.0369705	1
Tspan3	-0.290154	0.0370372	1
C5ar1	-0.399098	0.0370677	1
Ppib	0.103751	0.0372079	1
Hnrnph3	0.285838	0.0372465	1
Zfp568	-0.773967	0.0372844	1
Ubn2	0.233371	0.0375174	1
Slc25a14	-0.328177	0.0375686	1
Wdr83	1.30451	0.0375977	1
Apba1	0.155074	0.0376904	1
Matr3	0.343233	0.0377115	1
Akap10	-0.235637	0.0377776	1
Slc17a5	0.467406	0.0379365	1
Sel1l	0.170937	0.0380883	1
Eef1a1	-0.203932	0.0387104	1
Atn1	-0.549106	0.0389396	1
Aven	-0.524303	0.0391055	1
Rpl6	-0.277221	0.0391907	1
Exosc9	-0.666149	0.039643	1
Slc22a14	0.524087	0.0397221	1
Cnot1	-0.286334	0.0397304	1
Atl2	0.508732	0.0398021	1
Efr3a	-0.0835324	0.0398198	1
Praf2	-1.31139	0.0398852	1
Ppp1r11	-0.84435	0.04044	1
Etfdh	-1.03225	0.0404527	1
Crybg3	-0.461206	0.0404578	1
Wdr41	0.481408	0.0405058	1
Zfp113	-0.334738	0.0408539	1
C1qa	-0.0297987	0.0409575	1
Msl1	-0.473283	0.0410194	1
Slc45a4	0.422994	0.0410328	1
Man1c1	0.103972	0.041123	1
Tra2a	-0.0863025	0.0412292	1
Sdhc	-0.587639	0.0413318	1
Zbtb7a	0.530538	0.0415543	1
Zbtb20	-0.119967	0.0418377	1
Klhl15	-0.986617	0.0419625	1
Mmd	-0.729032	0.0422906	1
Zbtb18	0.540288	0.0429313	1
Plau	-0.290523	0.043171	1
Ppfia4	0.246747	0.0431936	1
Ifi207	-0.333122	0.043299	1
Tns3	0.102862	0.043646	1
Prkar2a	0.720483	0.0438481	1
Zfp777	-0.820832	0.0438955	1
Trabd	1.03726	0.0439086	1
Tmcc1	0.145048	0.0439895	1
Caprin1	-0.0681541	0.0441012	1
Ms4a6b	-0.529436	0.044114	1
Ankrd12	0.105581	0.0442439	1
Spata13	0.473304	0.0442633	1
Nlrc5	0.229106	0.0443517	1
Arhgap32	-0.053037	0.0445277	1
Wipf1	0.0239609	0.0448455	1
Klhl38	1.23878	0.0448782	1
Tmtc3	-0.573647	0.0449901	1
Prkg1	-0.180533	0.0452359	1
Cpe	-0.402136	0.0452474	1
Rspry1	0.211338	0.0455012	1
Zfyve16	-0.632001	0.045636	1
Rnf115	-0.179584	0.0457653	1
Tmem86a	-0.408058	0.045776	1
Zmynd8	0.296919	0.045866	1
Slc35a2	-0.562857	0.0460643	1
Azin1	-0.393003	0.0461179	1
Cyp4v3	-0.521255	0.0461827	1
Inpp5a	-0.226506	0.0462518	1
Tmed5	0.0687546	0.0462662	1
Cd53	-0.066328	0.0465185	1
Tmod3	-0.19246	0.0465657	1
Tspyl1	1.27176	0.0466287	1
Herc4	0.0284022	0.0467392	1
Sertad2	-0.299355	0.0468092	1
Glmp	0.226178	0.0470512	1
Txndc11	-0.238065	0.0471145	1
Tmem101	-0.862751	0.0472007	1
Igsf8	0.328344	0.0472601	1
Cpeb2	-0.22678	0.0474071	1
Agtpbp1	0.294578	0.0478012	1
Phka2	-0.030994	0.0481971	1
Tmem176b	0.145822	0.04825	1
Idh1	-0.617777	0.0483353	1
Btbd7	-0.0918708	0.0484504	1
Ccdc43	0.418965	0.0485004	1
Stx7	-0.202901	0.0486751	1
Garnl3	-0.110778	0.0487217	1
Ptchd1	0.157344	0.0487562	1
Arl6ip1	0.150629	0.0490382	1
Supt7l	0.487826	0.0490824	1
Gvin1	0.601372	0.0491488	1
Fcho2	0.0706048	0.0493661	1
Jag2	-1.35825	0.0494472	1
C1qtnf4	-0.662825	0.0494628	1
Nckipsd	-0.528159	0.0494779	1
Rock1	-0.184542	0.0496199	1
Rab2a	0.203971	0.0496554	1
Fcgrt	-0.427095	0.0499425	1
